# Cancer cells acquire cysteine directly from a reduced tumor microenvironment

**DOI:** 10.64898/2026.10.25.761647

**Authors:** Feroza K. Choudhury, Basma A. Yasseen, Paloma González-Sánchez, Meredith Long, Samantha Caldwell, Pritin N. Soni, Suehelay Acevedo-Acevedo, Yun Huang, Elsa R. Flores, Chang Jiang, Nathan P. Ward, Gina M. DeNicola

**Author notes:** Contributed Equally (Feroza K. Choudhury, Basma A. Yasseen).

## Abstract

The metabolic environment of a tumor is shaped by the nutrients available in its interstitial fluid, yet the redox composition of that fluid is poorly defined. Measuring sulfur metabolites in the interstitial fluid of tumors, matched healthy organs, and serum across three mouse models of cancer, we find that the tumor microenvironment (TME) is a chemically reduced compartment in which free cysteine predominates over its oxidized form, cystine. This is especially pronounced in the lung TME, where cystine is nearly absent. We further show that lung cancer cells take up cysteine and cystine with comparable efficiency and proliferate on cysteine alone, and that the abundant glutathione in the TME helps keep cysteine reduced through disulfide exchange. In a medium formulated to match the sulfur composition of the lung tumor interstitial fluid, cells become independent of cystine import through xCT. Cells cultured in this medium were resistant to glutaminase inhibitors, oxidants and ferroptosis inducers, and better maintained NADPH levels under oxidative challenge. These findings suggest that standard culture conditions overestimate the dependence of cancer cells on cystine uptake and their vulnerability to oxidative stress-targeting therapies.
