## Supplemental Table 1 for "Cancer cells acquire cysteine directly from a reduced tumor microenvironment"

### Sheet: IF-Tumor
Tumor type	Genotype	3-sulfinoalanine (µM)	Cysteinylglycine (µM)	Cysteine-s-sulfate (µM)	Cystathionine (µM)	Cysteamine (µM)	Cysteine (µM)	Cystine (µM)	Gamma-glutamylcysteine (µM)	Glutathione (µM)	Glutathione disulfide (µM)	Homocysteine (µM)	Hypotaurine (µM)	Methionine (µM)	N-Acetyl-L-Cysteine (µM)	N-Acetyl-Methionine (µM)	Opthalmic acid (µM)	Pantetheine (µM)	S-(5'-Adenosyl)-L-Homocysteine (µM)	S-(5'-Adenosyl)-L-Methionine (µM)	Taurine (µM)	Coenzyme A (µM)	Glycine (µM)	Alanine (µM)	Arginine (µM)	Asparagine (µM)	Aspartic acid (µM)	Glutamic acid (µM)	Glutamine (µM)	Histidine (µM)	Isoleucine (µM)	Leucine (µM)	Lysine (µM)	Phenylalanine (µM)	Proline (µM)	Serine (µM)	Threonine (µM)	Tryptophan (µM)	Tyrosine (µM)	Valine (µM)
HCC	Myc; Trp53-/-	0.475793	43.4135	0.0231883	26.4192	0.135147	155.781	1.65361	60.2362	1601.05	151.088	4.69608	205.226	130.835	0.876882	0.621431	42.0548	0.201201	82.1447	117.737	43549.4	73.9407	5940.76	6030.67	30.3266	319.972	748.978	2300.46	805.722	389.017	516.908	805.987	1383.86	216.161	558.848	1063.35	921.984	146.911	668.459	11524.6
HCC	Myc; Trp53-/-	0.396009	25.122	0.07012	23.8605	0.225188	133.337	1.46497	57.1595	1182.19	46.9323	1.91582	169.831	136.376	2.25976	0.0997066	6.74579	0.367254	5.64803	81.0983	44844.3	32.3505	5562.6	3739.58	10.4617	207.343	486.299	2027.47	390.011	303.47	366.935	578.788	1445.89	108.133	480.014	759.591	719.514	109.69	499.931	11746.6
HCC	Myc; Trp53-/-	0.538324	22.047	0.18042	57.5858	0.106254	143.178	10.8177	77.1019	1312.54	155.18	8.6784	108.095	71.4443	0.809498	0.637887	18.1507	0.0133624	13.1605	113.028	32936.6	38.2019	4340.45	5000.12	11.2101	163.454	608.965	2692.17	1152.93	222.315	250.385	402.222	992.936	191.69	346.892	907.11	623.597	90.3337	246.48	9183.51
HCC	Myc; Trp53-/-	0.684274	16.6665	0.0302582	43.1934	0.081165	118.238	0.406421	60.9012	1393.86	62.0519	1.8271	233.557	40.1493	0.515859	0.0736706	23.3154	0.00496219	5.58382	100.051	34033.1	40.8356	3481.51	3646.9	4.5074	138.31	448.09	2527.05	1699.55	225.595	164.156	300.236	928.872	132.336	269.979	904.381	400.473	91.0547	218.108	9654.71
HCC	Myc; Trp53-/-	0.142712	35.7672	0.101733	44.5872	0.0978034	143.76	4.48048	48.3051	1323.09	59.3209	3.53301	149.112	46.732	0.833054	0.198121	23.1657	0.0655579	4.9954	93.6452	31124.8	46.7627	3900.98	3361.44	10.2765	132.017	285.773	1921.28	750.47	249.986	236.076	383.827	850.417	159.407	343.029	873.032	437.085	96.3941	207.818	12175
HCC	Myc; Trp53-/-	1.51858	70.3535	0	27.7829	0.471481	156.211	12.4073	62.4206	1259.53	199.354	1.25352	396.041	126.29	0.660667	0.207493	33.9596	0.1819	29.6445	69.5052	27542.5	47.0027	3851.33	3679.24	23.8569	360.943	1060.48	3584.46	1003.97	315.29	317.388	499.361	1160.84	93.5411	420.345	905.361	551.499	113.115	476.901	13039.5
HCC	Myc; Trp53-/-	0.260875	36.5791	0.0397768	20.6162	0.197138	149.047	1.64354	45.3928	1397.97	66.2881	1.44818	191.511	52.5963	0.268064	0.113792	20.1577	0.166312	23.452	73.9218	36838.8	55.9122	4320.48	2780.9	3.0311	178.99	176.239	2274.3	614.046	208.396	224.143	333.872	819.116	67.3812	285.862	725.908	436.042	74.2871	270.048	10570.4
HCC	Myc; Trp53-/-	2.18021	37.7903	0.123685	29.8159	0.0933839	141.594	1.81132	69.4889	1412.28	71.7085	1.37319	322.15	38.164	0.338819	0.151888	37.9414	0.0147703	4.09535	83.1416	34917.5	45.5856	4300.79	2897.72	4.29257	220.938	1250.45	3508.63	1383.81	215.298	169.844	248.987	871.549	119.08	250.252	1112.19	350.52	70.6885	133.449	10173.6
HCC	Myc; Trp53-/-	0.363227	24.6228	0.0861481	24.5085	0.0923644	136.553	1.27059	38.6578	1135.58	17.1105	1.85138	216.889	39.4112	0.704684	0.28043	10.0647	0.0340565	4.87239	76.6775	40665.1	51.6805	4465.01	3573.87	3.30222	158.966	378.566	2959.39	980.179	209.776	210.2	312.473	826.192	132.97	287.001	1006.67	445.942	87.2777	142.767	9335.79
HCC	Myc; Trp53-/-	2.11257	41.9676	0.58476	72.8169	0.0932134	125.862	0.840435	21.9676	1430.18	30.3958	4.25359	777.508	41.186	0.485791	0.159381	25.3374	0.0157357	6.8948	84.2672	39057.7	57.1768	4741.71	5076.56	5.25118	141.21	202.754	2751.97	1098.52	265.583	250.505	379.28	993.83	147.723	351.968	991.973	589.389	92.6254	200.866	10667.8
HCC	Myc; Trp53-/-	0.724531	59.1344	0.189066	49.0233	0.121884	201.783	0.787416	52.1482	1949.16	49.6628	4.70056	248.831	35.6292	0.376782	0.136943	24.4975	0.0276905	6.57174	80.2313	43687.6	53.1696	4452.72	3744.03	3.72602	183.316	124.371	2910.7	1112.35	265.562	218.138	339.793	938.798	146.427	339.841	927.327	455.74	68.3869	206.027	13932
HCC	Myc; Trp53-/-	0.501994	20.9456	0.133603	20.7998	0.0617919	112.55	0.90083	16.9469	1008.49	8.20117	1.53791	288.19	22.9707	0.207549	0.0697754	5.30607	0.0255903	2.59476	37.9338	23574.2	25.5175	2349.02	2039.73	2.68571	117.613	93.0222	1548.49	772.586	141.814	145.949	217.568	475.146	81.4888	238.332	660.685	314.516	57.0084	135.941	8160.43
LUAD	KrasG12D/+; Trp53fl/fl	2.35907	1.26641	0.0144978	2.7178	0.918156	25.4096	1.72776	0.430957	423.779	610.752	0.647545	134.651	43.2828	0.114245	0.0261584	0.88532	0.17502	5.59885	21.3	5356.31	0	2357.28	1280.12	8.96996	152.07	985.335	1400.42	703.976	64.6713	56.1717	108.567	274.204	54.6719	134.868	308.671	335.776	24.8515	51.4673	4522.87
LUAD	KrasG12D/+; Trp53fl/fl	3.17753	5.17586	0.0259962	4.75931	0.821465	38.054	0.446771	3.73662	1729.3	332.853	0.529194	117.631	46.5432	0.185492	0.0576617	1.86246	0.284891	5.62577	28.047	6559.42	2.22676	3021.07	1829.64	35.1335	176.621	1217.11	1575.9	636.607	64.328	68.8311	136.993	181.214	65.2188	193.198	333.554	307.314	24.3369	57.7222	2082.7
LUAD	KrasG12D/+; Trp53fl/fl	0.66099	9.66875	0.034728	2.90354	1.05153	106.089	0.208129	7.20949	3069.97	376.788	0.84977	86.1459	151.18	0.171495	0.791062	3.80086	0.51153	12.0395	72.8529	8486.28	6.33819	5324.53	3856.12	84.377	404.938	1448.7	2589.27	1127.62	170.1	255.799	469.445	534.485	235.334	491.276	867.098	750.934	75.3615	215.242	4574.22
LUAD	KrasG12D/+; Trp53fl/fl	2.09772	1.62126	0.0333903	16.4034	0.749369	19.4251	1.18757	0.499817	520.151	993.61	0.584777	92.093	91.1343	0.110862	0.408591	4.13644	0.292605	7.72332	39.3585	8834.29	0.74039	3308.73	2428.26	15.1809	269.957	1722.89	2418.56	1078.41	114.925	128.221	235.647	437.602	130.783	306.377	564.064	564.658	51.7598	118.253	3733.1
LUAD	KrasG12D/+; Trp53fl/fl	5.442	5.54218	0	3.79082	0.427698	54.6967	0.108709	1.66221	2033.06	762.788	0.697603	247.325	117.455	0.137613	0.716307	2.68034	0.0334496	7.21788	42.3321	10981.4	1.91954	5335.41	3314.4	10.9195	280.565	1968.69	2693.58	1210.5	123.777	117.726	241.828	372.596	115.49	341.917	752.809	606.986	58.7161	163.587	14423.4
LUAD	KrasG12D/+; Trp53fl/fl	7.4392	1.65894	0.0405454	7.64625	0.502689	27.3244	3.85012	0.557904	621.826	1598.84	0.486627	234.755	94.7479	0.111153	0.632803	3.78983	0.0714299	9.03948	47.3715	13514.3	0.77677	6316.89	3478.19	21.8712	378.689	2759.9	3481.69	1553.98	140.396	132.535	238.754	407.366	129.031	328.492	760.61	557.161	65.4535	140.552	4544.31
LUAD	KrasG12D/+; Trp53fl/fl	9.31079	3.02399	0.00412326	9.79365	0.365518	33.0035	0.856238	1.31914	961.887	984.286	0.509887	230.034	83.7947	0.0294042	0.325089	3.30051	0.018687	5.51667	44.104	10260.6	0.464727	3916.13	2636.06	2.05355	290.871	2392.69	2452.16	1071.27	105.628	88.6298	183.406	284.026	96.0294	237.705	560.874	496.857	55.7854	102.196	6085.19
LUAD	KrasG12D/+; Trp53fl/fl	6.61987	3.10931	0.00239524	2.80085	0.436577	35.9022	1.23931	0.690329	1025.91	882.702	0.692415	208.831	68.9395	0.0443048	0.0957497	2.46521	0.049701	8.33584	33.8294	9757.41	1.20084	3617.88	2133.97	3.34403	241.965	1600.27	2239.98	811.25	108.062	100.012	181.958	360.8	89.7995	229.035	524.711	527.769	48.3481	119.815	6066.43
LUAD	KrasG12D/+; Trp53fl/fl	7.32776	3.29435	0.00130821	5.19469	0.493099	29.0332	1.18864	0.301548	1062.64	1012.29	0.857202	216.332	77.4302	0.0725305	0.0353132	1.58735	0.0391869	9.0089	35.1706	10882.3	1.68134	5914.05	2283.24	2.08521	277.174	1405.63	2331.81	1533.26	100.545	96.5222	187.594	281.798	93.2067	244.633	585.322	583.491	44.4366	91.5362	4867.92
LUAD	KrasG12D/+; Trp53fl/fl	4.85362	0.935305	0	2.68415	0.45191	14.2541	2.5369	0.25564	412.439	1519.47	0.855821	166.894	145.183	0.0621814	0.498408	5.53743	0.0266969	17.7674	36.1802	12816.8	0.107859	5136.12	4506.6	8.94853	438.436	2870.03	3775.39	1329.4	175.953	146.95	292.706	608.173	152.29	426.098	820.112	840.698	114.528	160.696	4110.52
LUAD	KrasG12D/+; Trp53fl/fl	1.95178	1.39257	0.00640945	7.37128	0.260873	19.4433	2.34933	0.155281	480.069	1184.67	0.961361	203.743	134.276	0.0324435	0.874214	1.90581	0.0192953	8.32635	44.6386	11432.7	0.927046	4232.19	3599.28	5.80452	324.39	1831.96	3178.7	909.746	154.533	130.216	259.434	480.542	155.434	448.385	788.678	748.574	81.3627	187.241	3794.97
LUAD	KrasG12D/+; Trp53fl/fl	12.5261	1.10611	0.036811	3.60398	0.209379	20.0795	3.0807	0.147742	486.648	1165.19	0.562058	221.045	87.7948	0.0256838	0.233326	2.83312	0.0250494	6.18192	43.5326	11249.1	0.825217	3869.61	2619.25	11.334	300.674	1876.72	2410.89	1254.42	126.124	117.876	215.59	429.976	110.247	237.726	611.574	647.456	64.2066	118.102	5263.88
LUAD	KrasG12D/+; Trp53fl/fl	1.62569	4.41192	0.0018967	16.9012	0.189066	50.5358	1.02515	1.64495	1446.39	1095.47	0.764634	104.207	88.6478	0.00533568	0.327244	5.50959	0.0556212	6.33316	56.2301	14539.2	4.23708	4044.09	3350.44	4.80977	246.636	2380.11	2872.65	1423.29	112.667	128.259	239.772	351.309	111.674	259.978	562.092	526.889	59.121	103.103	9016.34
LUAD	KrasG12D/+; Trp53fl/fl	7.04401	3.66934	0.00118966	6.22564	0.183391	33.1321	0.375495	0.727144	1198.57	1322.55	0.524541	262.696	111.905	0.0422102	0.52001	8.16764	0.0331798	8.48747	51.2819	14404.5	1.75958	5398.19	4269.05	30.9122	357.266	3124.44	3582.26	1183.42	116.259	107.993	230.763	394.619	105.206	405.764	740.314	650.74	61.1605	124.458	7582.51
PDAC	KrasG12D/+; Trp53fl/fl; p48-cre	0.213947	0.142167	0.0429321	3.4767	0.00921336	10.1568	4.56655	0.387501	76.5982	210.682	0.288741	37.3738	71.6043	0.0307918	0.260499	1.01618	0.00183637	0.813931	9.90343	7318.11	0.601959	819.285	990.324	0.692171	79.1021	809.609	1567.33	710.338	76.879	57.8474	99.5593	231.934	80.3463	159.773	185.616	192.981	31.3816	57.498	1681.77
PDAC	KrasG12D/+; Trp53fl/fl; p48-cre	1.52941	0.129173	0.230844	2.93584	0.0100007	11.1671	5.88073	0.328878	79.9026	249.3	0.418096	82.4528	68.3382	0.074371	0.43833	0.781831	0.00075815	0.877518	8.72121	6915.6	0.529863	1088.32	1091.75	0.845917	86.528	560.163	1512.64	685.6	76.352	77.1078	137.748	243.149	79.1833	182.513	195.364	211.596	32.9265	70.7471	1835.15
PDAC	KrasG12D/+; Trp53fl/fl; p48-cre	0.59539	0.159287	0.209674	8.68076	0.0208049	12.9111	13.0983	0.492225	48.8639	209.435	0.584309	36.4053	98.3757	0.029326	0.0691736	0.97494	0.00379071	1.19111	9.54355	11492.5	0.268329	1075.13	809.789	1.1435	105.103	567.112	850.354	684.011	104.092	92.9643	199.247	188.491	189.266	175.429	215.749	257.467	30.6415	83.9443	2676.65
PDAC	KrasG12D/+; Trp53fl/fl; p48-cre	0.348944	0.0802612	0.222839	3.32189	0.00769465	7.95797	6.35408	0.18287	45.2389	204.399	0.31615	42.8165	77.5543	0.0167671	0.336444	0.868037	0.00137608	0.777066	9.19979	5902.1	0.163661	976.574	1032.11	0.673956	93.1443	958.448	1673.08	911.754	70.4441	58.9304	105.643	255.825	65.8446	170.113	215.844	189.231	43.7029	67.5104	2112.96
PDAC	KrasG12D/+; Trp53fl/fl; p48-cre	0.185404	0.0676771	0.146578	3.71207	0.00875755	7.29303	8.48067	0.283796	30.7589	176.907	0.381293	44.8104	44.396	0.0260012	0.21373	0.739202	0.000530159	0.498226	5.76571	5213.4	0.0860705	865.03	828.626	1.07146	67.8297	692.699	1356.15	720.603	71.5436	71.3695	129.392	236.343	62.1259	134.203	171.669	151.932	35.5238	62.1855	1854.12
PDAC	KrasG12D/+; Trp53fl/fl; p48-cre	0.43944	0.0656608	0.164333	3.67726	0.00804282	8.04126	10.683	0.281059	30.8945	189.442	0.467312	51.2182	73.4839	0.0380869	0.216157	0.817242	0.000404426	0.754304	7.56812	5621.34	0.0505254	1089.3	895.86	1.28134	81.76	814.964	1614.58	652.49	78.3799	82.7055	151.192	311.539	72.0187	184	212.587	197.128	50.5211	104.495	1990.36
PDAC	KrasG12D/+; Trp53fl/fl; p48-cre	0.1492	0.0566875	0.337108	3.15731	0.0100678	9.99981	9.12324	0.533757	48.7747	200.019	0.46317	74.3932	70.8998	0.0194141	0.266192	0.86114	0	0.850884	8.17458	6060.49	0.321228	1287.99	1074.51	7.17752	97.1315	872.128	1669.7	846.028	84.0524	87.0529	159.175	279.34	80.6265	186.019	199.158	211.402	39.4159	84.05	1865.53
PDAC	KrasG12D/+; Trp53fl/fl; p48-cre	0.228803	0.0550106	0.284215	2.29217	0.00822214	7.12709	8.37632	0.205061	31.4717	166.472	0.297472	38.5108	68.206	0.0147894	0.180214	0.923196	4.02222e-05	0.522811	6.46903	5589.45	0.182148	837.79	810.87	1.09552	72.4486	747.211	1313.02	681.726	71.4537	65.0488	114.345	274.254	66.5977	142.379	196.641	190.088	33.5263	65.9864	1972.41
PDAC	KrasG12D/+; Trp53fl/fl; p48-cre	0.191762	0.0833156	0.356405	4.20972	0.0155088	10.1745	12.4172	0.629828	42.1523	176.072	0.374548	46.7342	60.1755	0.0184137	0.525433	0.918775	0	0.499798	7.31974	5533.73	0.21639	845.928	990.796	1.80564	75.7506	526.788	1425.28	692.202	73.7197	73.0146	123.599	246.487	75.3852	153.417	157.858	176.462	48.9615	81.425	1623.36
PDAC	KrasG12D/+; Trp53fl/fl; p48-cre	0.848226	0.144634	0.026541	7.88366	0.0126268	13.216	4.49471	0.278396	116.303	319.656	0.57722	87.622	120.077	0.16536	0.19933	1.34199	0.00163075	1.54539	9.07403	11215.8	0.795077	1210.06	1834.8	1.51024	142.597	927.505	1910.94	1085.15	114.12	81.4107	150.772	268.426	118.967	231.565	317.965	397.038	37.3404	81.4573	3079.24
PDAC	KrasG12D/+; Trp53fl/fl; p48-cre	0.887558	0.156598	1.26964	4.15898	0.0139619	5.89123	7.99732	0.105563	29.4731	283.784	0.35886	49.4591	73.752	0.0161886	0.153217	0.924735	0.000952966	1.335	9.42421	10792.7	0.185295	947.784	1246.99	2.53817	119.882	852.072	1392.73	1127.74	111.136	105.777	191.862	292.622	116.827	169.975	236.83	307.008	39.6167	75.2831	2440.85

### Sheet: IF-Healthy
Tissue	3-sulfinoalanine (µM)	Cysteinylglycine (µM)	Cysteine-s-sulfate (µM)	Cystathionine (µM)	Cysteamine (µM)	Cysteine (µM)	Cystine (µM)	Gamma-glutamylcysteine (µM)	Glutathione (µM)	Glutathione disulfide (µM)	Homocysteine (µM)	Hypotaurine (µM)	Methionine (µM)	N-Acetyl-L-Cysteine (µM)	N-Acetyl-Methionine (µM)	Opthalmic acid (µM)	Pantetheine (µM)	S-(5'-Adenosyl)-L-Homocysteine (µM)	S-(5'-Adenosyl)-L-Methionine (µM)	Taurine (µM)	Coenzyme A (µM)	Glycine (µM)	Alanine (µM)	Arginine (µM)	Asparagine (µM)	Aspartic acid (µM)	Glutamic acid (µM)	Glutamine (µM)	Histidine (µM)	Isoleucine (µM)	Leucine (µM)	Lysine (µM)	Phenylalanine (µM)	Proline (µM)	Serine (µM)	Threonine (µM)	Tryptophan (µM)	Tyrosine (µM)	Valine (µM)
Liver	BLQ	5.73413	0	36.2634	0.0462355	14.0797	0	9.74695	4425.23	2580.78	4.25064	327.534	79.0813	BLQ	BLQ	75.8135	1.22205	32.0263	24.6393	63276.4	BLQ	3956.28	11892.6	0.853822	105.562	58.4686	2704.87	11266.5	825.171	253.576	410.238	1001.63	156.712	280.909	67.1529	372.016	211.039	24.9606	20849.4
Liver	BLQ	9.14919	0	47.5774	1.08956	81.5577	0	2.1753	5715.67	1756.18	2.75856	379.466	185.794	BLQ	BLQ	110.349	0.48818	59.215	8.53529	95665.3	BLQ	4597.01	13909.7	0.963329	253.172	442.532	2304.14	13098.4	948.875	386.445	649.036	1296.62	10.3175	420.906	1026.58	505.205	170.566	656.786	20492.4
Liver	BLQ	2.24473	0	57.533	0.603608	40.1742	0.0986762	0.629668	2974.59	6155.24	3.5716	321.838	147.42	BLQ	BLQ	174.173	0.552226	53.3695	13.5362	67212.4	BLQ	4156.77	18481	0.682133	182.067	246.337	2481.28	13034.9	952.811	265.955	454.575	1452.8	67.0619	390.886	771.996	398.336	152.202	387.168	22739.5
Liver	BLQ	13.0315	0	42.3894	0.190466	49.166	0.00262179	10.0483	6225.91	1072.11	3.08816	440.327	115.235	BLQ	BLQ	58.355	0.164528	44.198	36.1526	66762.8	BLQ	5212.35	13490.5	0.81492	140.814	107.656	724.558	10536.2	806.494	259.046	419.042	1056.12	185.75	297.647	274.094	367.44	99.0891	65.0508	21574
Liver	BLQ	5.39775	0	35.363	0.570646	28.222	0.0673698	0.135239	3538.1	3856.25	2.72936	502.847	137.043	BLQ	BLQ	94.876	0.215446	54.1362	7.02925	88735.3	BLQ	4133.95	12801.3	0.503356	161.825	307.844	1999.68	10974.2	839.819	274.065	460.035	1114.25	35.2444	395.268	770.83	394.442	124.136	375.562	27123.6
Liver	BLQ	2.25688	0	69.5931	0.840217	16.3484	0	0.0951973	1298.66	6098.99	3.78847	572.347	183.043	BLQ	BLQ	93.7424	0.157624	40.3955	2.90985	65253.9	BLQ	6018.62	13398.5	55.0106	207.317	289.891	1807.65	10205.3	972.629	377.618	680.399	1580.4	69.1606	493.784	990.358	507.51	119.765	511.203	11422.1
Liver	BLQ	1.32819	0	40.8606	0.69677	2.77352	0	0	94.9935	5974.46	1.96189	679.902	164.083	BLQ	BLQ	130.726	0.875211	23.7443	3.32042	75198.8	BLQ	6037.23	14080.1	0.667503	110.545	288.994	2607	11537.9	916.378	275.651	508.028	1004.11	63.7179	437.086	472.565	417.868	94.6159	181.587	17683.7
Liver	BLQ	2.53009	0	28.5659	0.665463	11.4239	0	0.068025	1143.98	6616.96	2.59256	620.983	132.09	BLQ	BLQ	199.877	0.346141	30.5558	3.70878	62008.4	BLQ	5017.61	9292.72	0.387625	109.768	186.619	2289.8	9064.46	737.123	209.169	383.604	815.293	38.1134	325.352	435.605	313.938	96.7146	103.127	19057.4
Liver	BLQ	9.62586	0	28.9178	0.235505	25.2871	0	4.42172	4634.57	2054.62	4.1917	610.985	77.9604	BLQ	BLQ	58.1584	0.68125	44.3222	40.4781	66906.9	BLQ	5932.74	11300.9	0.735804	144.85	115.922	1229.05	12242.8	792.092	232.978	420.18	818.923	145.004	248.489	107.523	342.574	99.0042	55.3445	13954.3
Liver	BLQ	10.7235	0	36.1547	0.386523	34.6662	0	9.5339	5340.2	2946.86	5.35075	611.135	139.935	BLQ	BLQ	81.7609	0.996031	67.6265	50.1092	91986.5	BLQ	8150.69	18616.5	1.25331	264.627	180.878	1705.94	15239.1	955.916	313.591	564.832	1037.41	206.215	352.236	159.095	481.457	108.647	100.836	13621.6
Lung	BLQ	0	2.9781	1.82831	0.0245336	0.753227	5.45573	0.0173832	10.5217	632.432	0.159981	324.363	128.21	BLQ	BLQ	5.34327	0.514429	9.47881	9.0486	13688.5	BLQ	2937.34	2619.39	1.55915	109.801	479.407	1778.65	2131.83	144.702	124.86	226.292	724.699	127.576	209.895	486.165	342.413	162.778	161.989	5869.35
Lung	BLQ	0	2.37775	2.139	0.0074726	0.507792	3.21828	0	9.20789	459.145	0.142761	189.51	95.2403	BLQ	BLQ	4.20293	0.832443	9.59113	7.29409	19951	BLQ	2802.43	3056.84	3.00069	96.2451	1037.32	1856.54	2117.3	115.178	89.509	165.894	613.532	105.676	148.205	400.554	297.376	170.307	101.128	4852.23
Lung	BLQ	0	3.57595	2.27563	0.00603233	0.670823	11.0046	0	4.27579	538.859	0.279982	322.29	124.99	BLQ	BLQ	5.76681	0.369065	12.1524	6.67365	17179.6	BLQ	3679.9	3309.86	1.95381	113.614	1249.67	1860.16	2095.58	119.454	100.198	184.714	779.76	110.84	201.138	524.527	380.178	134.62	133.839	6464.23
Lung	BLQ	0	3.88637	3.26454	0.02168	1.29229	10.0555	0	9.94529	617.318	0.320945	503.354	136.017	BLQ	BLQ	6.14998	0.200644	11.0849	3.78041	43072.6	BLQ	4624.86	7486	10.8202	140.108	1914.5	3024.25	4374.64	163.776	110.777	209.836	886.337	140.134	234.347	724.25	491.292	136.557	159.35	7816.53
Lung	BLQ	0	6.02903	1.80493	0.0159019	1.35936	8.07858	0	5.29074	581.549	0.144254	459.084	125.629	BLQ	BLQ	5.44023	0.72726	13.5373	8.45869	25834.8	BLQ	3849.24	4698.73	13.1737	103.819	1329.99	2345.76	2687.08	124.718	110.697	211.389	740.593	125.069	220.594	615.054	424.74	140.423	148.918	8800.36
Lung	BLQ	0	10.9849	2.51677	0.0262151	1.51251	35.345	0	3.99814	668.041	0.204467	758.674	210.246	BLQ	BLQ	3.91653	0.60911	19.7749	13.4047	28566.2	BLQ	7056.85	5411.73	55.0868	185.227	1566.98	2668.69	3670.35	223.072	241.539	400.881	1194.06	208.204	315.753	793.94	574.166	203.618	296.912	8283.2
Lung	BLQ	0.00796701	8.2726	1.65665	0.0257442	1.17992	21.3226	0	4.89526	522.131	0.300893	779.212	196.627	BLQ	BLQ	3.37115	0.98831	16.3514	8.69446	27319.6	BLQ	5754.17	4686.41	11.1672	140.487	1691.4	2550.72	2855.11	167.811	157.609	304.377	874.212	173.681	279.526	728.669	502.67	168.815	247.864	7180.33
Lung	BLQ	0	4.08061	0.889299	0.0138939	0.533401	17.6761	0	3.67487	561.527	0.125829	728.498	95.1065	BLQ	BLQ	2.5778	0.743899	11.192	14.5894	16202.6	BLQ	5065.02	1952.99	5.43068	159.861	1153.47	1348.5	1956.4	129.324	93.3596	172.547	395.92	113.615	155.003	503.361	283.944	124.169	157.545	7308.75
Lung	BLQ	0	6.60616	1.12321	0	0.94942	18.0442	0	3.44661	482.016	0.152269	687.801	87.2171	BLQ	BLQ	2.18066	1.31114	15.1238	7.30947	22370.8	BLQ	3919.07	3198.29	2.80634	96.0634	1202.14	1687.28	2399.53	116.869	88.9963	170.533	422.799	99.25	146.843	386.063	298.314	73.906	102.828	4360.57
Lung	BLQ	0.188376	6.57861	0.713937	0.0161606	0.665139	18.7666	0.0050475	2.0291	400.324	0.153405	623.506	83.2346	BLQ	BLQ	1.21131	0.400477	11.4062	8.34091	16443.2	BLQ	4090.92	2420.82	5.72049	84.9859	1076.47	1406.41	2038.09	98.6401	96.5895	153.703	372.864	94.2855	127.354	367.841	280.651	95.6424	104.194	3949.35
Pancreas	BLQ	0.0246016	7.90772	26.2713	0.0135784	2.77441	153.431	0.189127	1.07496	0	0.211937	1061.3	85.2895	BLQ	BLQ	0.134951	0.0469285	1.18025	0.145897	3922.5	BLQ	2808.85	2089.75	2.26775	95.7225	133.005	1579.68	1331.11	108.906	26.5203	70.9131	295.227	34.6254	193.137	334.835	134.373	25.4755	99.4604	4007.41
Pancreas	BLQ	0	0.637727	38.1462	0.021584	3.45411	183.772	0.0149951	0.282879	0.262163	0.299885	1383.72	86.2102	BLQ	BLQ	0.00714506	0.0306367	1.44996	0.083539	2841.39	BLQ	3329.12	2673.51	1.9628	81.9545	38.6473	1689.8	1229.94	117.21	28.9825	80.1657	294.403	34.5532	210.528	324.371	181.827	19.0596	72.305	3906.35
Pancreas	BLQ	0	12.3664	25.6958	0.00147655	1.64309	95.7935	0.0841456	0.528057	0	0.158686	2091.54	97.5533	BLQ	BLQ	0.00769974	0.27566	0.803103	0.0633376	2672.39	BLQ	2408.26	2121	3.76134	57.1896	94.203	1507.93	762.189	74.5201	26.9281	71.7492	260.409	29.2529	209.981	244.85	161.061	11.8765	122.993	2957.71
Pancreas	BLQ	0	9.39075	23.514	0.00140981	1.64096	147.452	0.159698	0.588422	0.153429	0.133084	1068.82	73.8684	BLQ	BLQ	0.0217688	0.674247	0.736047	0.059887	2037.67	BLQ	2501.13	1443.33	6.18218	47.7785	262.791	1461.73	698.181	84.5632	12.7834	50.724	152.273	24.227	159.397	226.449	102.514	11.0423	105.256	3475.99
Pancreas	BLQ	0	23.6727	26.9092	0.00571965	2.82641	158.638	0.0216483	0.129932	0.130223	0.157858	2218.49	65.0864	BLQ	BLQ	0.00467963	0.299808	0.804318	0.0587904	2646.7	BLQ	2802.86	2162.74	40.7202	80.3251	20.6377	1360.52	1341.68	111.428	26.4905	74.5506	219.902	37.2872	205.701	290.672	137.495	12.5159	70.7336	3074.68
Pancreas	BLQ	0.0204081	12.9713	16.3807	0.00870761	3.4699	139.814	0.167893	0.33677	0	0.216229	2063.82	54.8509	BLQ	BLQ	0.0081052	0.29231	0.981668	0.074035	2982.23	BLQ	2406.65	1864.87	31.8037	61.147	18.1563	1349.87	888.688	71.8202	23.3618	59.6675	192.425	30.587	163.899	242.044	118.764	12.4342	61.0935	2511.61
Pancreas	BLQ	0	12.4056	20.9351	0.00527046	3.39409	203.676	0.198702	0.37851	0.213147	0.312823	606.555	68.9352	BLQ	BLQ	0.0061873	0.265524	0.886888	0.0453737	2231.42	BLQ	2286.67	1630.03	6.05735	64.8054	37.4715	1310.28	849.83	80.1026	20.2586	61.1737	268.376	24.4258	131.739	243.94	163.124	19.4613	36.2177	3259.2

### Sheet: Serum
Tumor type	Genotype	3-sulfinoalanine (µM)	Cysteinylglycine (µM)	Cysteine-s-sulfate (µM)	Cystathionine (µM)	Cysteamine (µM)	Cysteine (µM)	Cystine (µM)	Gamma-glutamylcysteine (µM)	Glutathione (µM)	Glutathione disulfide (µM)	Homocysteine (µM)	Hypotaurine (µM)	Methionine (µM)	N-Acetyl-L-Cysteine (µM)	N-Acetyl-Methionine (µM)	Opthalmic acid (µM)	Pantetheine (µM)	S-(5'-Adenosyl)-L-Homocysteine (µM)	S-(5'-Adenosyl)-L-Methionine (µM)	Taurine (µM)	Coenzyme A (µM)	Glycine (µM)	Alanine (µM)	Arginine (µM)	Asparagine (µM)	Aspartic acid (µM)	Glutamic acid (µM)	Glutamine (µM)	Histidine (µM)	Isoleucine (µM)	Leucine (µM)	Lysine (µM)	Phenylalanine (µM)	Proline (µM)	Serine (µM)	Threonine (µM)	Tryptophan (µM)	Tyrosine (µM)	Valine (µM)
HCC	Myc; Trp53-/-	BLQ	BLQ	6.50943	1.48162	0.0344631	0.266029	47.4577	BLQ	0.0093017	0	0.11814	10.32	39.1394	BLQ	BLQ	BLQ	BLQ	0.309449	0.429649	625.928	BLQ	286.895	331.234	29.201	35.1552	18.3374	65.4385	346.485	71.4796	61.6886	98.0309	258.006	64.231	84.7705	164.853	117.854	68.1497	102.224	1194.27
HCC	Myc; Trp53-/-	BLQ	BLQ	5.48126	1.31096	0.0290546	0.19687	34.752	BLQ	0.0156909	0.53347	0.0609008	3.63804	39.3748	BLQ	BLQ	BLQ	BLQ	0.267624	0.338704	589.297	BLQ	252.431	330.997	48.3688	28.216	8.05536	36.8597	482.32	73.8964	86.9865	131.265	377.271	74.6151	53.3379	136.499	120.858	90.4002	70.2363	1396.99
HCC	Myc; Trp53-/-	BLQ	BLQ	8.77843	1.20465	0.0100937	0.613631	32.3605	BLQ	0.121756	8.14907	0.0830307	8.02707	75.5325	BLQ	BLQ	BLQ	BLQ	0.550148	0.630134	1425.04	BLQ	365.365	704.299	62.6103	57.1077	25.3879	87.219	828.561	84.0672	75.0447	134.953	452.611	80.2605	122.83	196.957	192.181	90.4425	106.56	1195.85
HCC	Myc; Trp53-/-	BLQ	BLQ	4.4982	1.36237	0.0265426	0.16433	31.0368	BLQ	0.0129454	0	0.0826531	5.6212	61.6297	BLQ	BLQ	BLQ	BLQ	0.24443	0.283925	653.743	BLQ	330.181	432.255	66.5566	58.611	14.7277	65.7952	532.971	89.998	82.3717	145.834	360.336	72.7249	122.717	182.632	131.752	98.6622	92.4545	1334.81
HCC	Myc; Trp53-/-	BLQ	BLQ	20.1164	0.991437	0.0219577	0.51058	35.9797	BLQ	0.0537813	6.55014	0.0568787	11.2929	49.4447	BLQ	BLQ	BLQ	BLQ	0.342931	0.556347	924.327	BLQ	329.349	594.577	68.9355	55.8038	19.3369	83.7691	638.797	80.085	70.4184	115.888	393.917	66.7132	99.1703	175.241	136.806	69.9375	92.8167	1535.87
HCC	Myc; Trp53-/-	BLQ	BLQ	7.04973	0.679963	0.0169209	0.279114	39.6809	BLQ	0.00689691	0.103846	0.0451819	4.36164	33.9225	BLQ	BLQ	BLQ	BLQ	0.13547	0.25065	521.965	BLQ	267.846	353.648	46.0953	39.7817	8.68016	45.2832	524.746	63.1796	46.349	78.8348	263.779	45.2714	60.1434	155.092	102.844	71.1202	44.6196	1028.63
HCC	Myc; Trp53-/-	BLQ	BLQ	7.72426	1.34196	0.021877	0.25664	46.3209	BLQ	0.0055096	0.0481405	0.102873	3.7566	46.6952	BLQ	BLQ	BLQ	BLQ	0.233914	0.253266	427.423	BLQ	294.468	408.007	31.9747	55.7379	9.26434	41.4728	559.001	67.5511	53.7262	93.3124	403.059	55.2948	92.5353	175.805	112.206	70.9662	66.0948	1175.68
HCC	Myc; Trp53-/-	BLQ	BLQ	4.84249	1.07468	0.0243397	0.427743	25.4627	BLQ	0.0179125	0.210894	0.0492496	3.2175	37.3265	BLQ	BLQ	BLQ	BLQ	0.124239	0.209385	395.846	BLQ	233.793	257.922	46.1786	29.2181	7.37065	28.6299	448.96	60.4457	41.0823	75.4233	320.195	43.7901	54.9547	110.525	85.9174	80.2307	42.1797	950.14
HCC	Myc; Trp53-/-	BLQ	BLQ	2.66285	0.681272	0.00581724	0.150765	31.9535	BLQ	0.00675594	0.293537	0.0130701	3.42773	51.3014	BLQ	BLQ	BLQ	BLQ	0.0700809	0.168051	332.762	BLQ	402.7	301.214	120.863	52.2567	7.69022	36.3618	457.009	68.6506	75.793	129.957	324.697	64.1667	93.8934	143.816	122.502	100.491	79.0931	1047.97
HCC	Myc; Trp53-/-	BLQ	BLQ	4.67022	0.645778	0.0304293	1.52432	50.6083	BLQ	0.0102222	0	0.0858474	2.49409	37.6401	BLQ	BLQ	BLQ	BLQ	0.121454	0.202343	394.799	BLQ	250.603	275.351	11.5783	41.0044	9.03426	46.9188	539.941	70.9664	65.2027	112.955	276.105	55.9177	73.4188	134.269	92.0725	57.4993	56.8306	926.428
HCC	Myc; Trp53-/-	BLQ	BLQ	2.91527	0.741217	0.0215046	0.161042	27.3741	BLQ	0.0167132	0.925373	0.0668904	4.23979	46.0069	BLQ	BLQ	BLQ	BLQ	0.123187	0.298892	541.247	BLQ	241.183	272.23	68.4042	37.7017	9.68683	40.0446	475.425	65.4647	56.8083	93.587	254.691	53.0312	66.2111	138.42	109.049	95.5417	72.5202	979.866
LUAD	KrasG12D/+; Trp53fl/fl	BLQ	BLQ	3.22122	0.179121	0.0299334	0.264789	12.6247	BLQ	0.0814146	5.00669	0.0966952	3.40763	64.5973	BLQ	BLQ	BLQ	BLQ	0.0963846	0.277548	799.477	BLQ	191.761	295.27	156.054	45.5775	4.94648	20.3564	719.002	86.6518	84.2246	123.434	408.654	95.9484	69.7934	126.578	240.754	88.5536	55.6162	627.77
LUAD	KrasG12D/+; Trp53fl/fl	BLQ	BLQ	2.84535	0.888339	0.0274924	0.277753	18.3967	BLQ	0.0626052	3.52684	0.10713	6.33923	66.032	BLQ	BLQ	BLQ	BLQ	0.0937895	0.279053	528.683	BLQ	235.715	355.961	160.413	46.7316	6.59397	19.1698	432.916	52.0182	80.8061	139.172	386.473	70.7264	89.2525	100.343	150.953	100.23	111.864	630.048
LUAD	KrasG12D/+; Trp53fl/fl	BLQ	BLQ	2.03839	0.355554	0.0293239	0.159285	14.1842	BLQ	0.119138	5.52715	0.0526766	2.82594	70.0394	BLQ	BLQ	BLQ	BLQ	0.0731293	0.265878	473.454	BLQ	220.019	370.588	215.717	42.9332	11.4186	27.5341	554.949	60.9944	69.4584	129.44	401.097	70.7328	87.6155	130.989	162.675	113.096	79.0701	789.001
LUAD	KrasG12D/+; Trp53fl/fl	BLQ	BLQ	2.8769	0.86575	0.00619556	0.240855	20.9798	BLQ	0.0859136	3.17256	0.00938379	3.38093	58.6828	BLQ	BLQ	BLQ	BLQ	0.0707368	0.236967	464.396	BLQ	228.938	315.484	168.003	42.4273	8.27852	22.5778	643.663	58.5146	84.7712	125.237	483.488	63.5673	66.5648	127.075	153.581	96.8118	79.3546	844.541
LUAD	KrasG12D/+; Trp53fl/fl	BLQ	BLQ	2.07599	0.786508	0.0298011	0.157523	8.90686	BLQ	0.0492547	5.25697	0.0316761	13.8594	90.9422	BLQ	BLQ	BLQ	BLQ	0.123292	0.305293	983.262	BLQ	268.242	528.046	177.685	47.5205	13.6185	47.7923	525.285	84.6583	94.3346	181.784	405.193	91.9427	133.387	146.378	179.743	105.916	121.148	1492.1
LUAD	KrasG12D/+; Trp53fl/fl	BLQ	BLQ	8.82848	1.13496	0.00858948	0.49896	18.3028	BLQ	0.18814	37.2986	0.0633729	14.0528	42.6425	BLQ	BLQ	BLQ	BLQ	0.674983	0.675236	1463.18	BLQ	262.486	452.892	162.611	35.5393	22.4369	92.236	512.402	58.6167	66.5149	102.469	312.68	64.3189	59.6156	102.035	110.513	71.0335	64.5345	692.272
LUAD	KrasG12D/+; Trp53fl/fl	BLQ	BLQ	2.22836	0.905273	0.028042	0.168006	16.1909	BLQ	0.0320534	3.11411	0.030851	6.81605	68.657	BLQ	BLQ	BLQ	BLQ	0.0938814	0.265715	417.44	BLQ	246.838	335.207	88.3141	48.7298	7.85104	23.8601	498.915	68.789	60.8962	116.129	270.06	70.8147	93.4159	122.982	139.645	111.08	70.2987	705.054
LUAD	KrasG12D/+; Trp53fl/fl	BLQ	BLQ	2.72689	0.20316	0.0356536	0.0971875	11.4048	BLQ	0.0452794	3.13306	0.0294244	3.78681	45.6049	BLQ	BLQ	BLQ	BLQ	0.0836369	0.263397	422.094	BLQ	207.596	249.083	111.443	33.2339	7.96657	23.7239	386.913	61.3225	70.605	107.368	288.751	57.4789	55.3504	91.6272	130.574	88.4276	77.5758	719.39
LUAD	KrasG12D/+; Trp53fl/fl	BLQ	BLQ	6.01273	0.245051	0.0363211	0.119845	7.26275	BLQ	0.0587556	3.6658	0.0311417	2.87267	63.0545	BLQ	BLQ	BLQ	BLQ	0.0916312	0.30531	471.522	BLQ	237.05	512.283	117.555	53.9379	7.08071	19.9688	613.597	71.2219	79.9362	139.813	343.623	75.2074	94.362	122.742	200.337	117.198	69.3599	905.744
LUAD	KrasG12D/+; Trp53fl/fl	BLQ	BLQ	3.07093	0.164669	0.0279046	0.271889	20.1958	BLQ	0.0372351	2.5436	0.0371869	2.23701	76.2497	BLQ	BLQ	BLQ	BLQ	0.0761642	0.236666	383.46	BLQ	364.339	462.634	183.238	113.539	8.3181	25.0245	555.908	74.5484	77.4097	145.872	468.795	78.7015	113.146	123.876	183.203	143.253	72.5223	780.673
LUAD	KrasG12D/+; Trp53fl/fl	BLQ	BLQ	4.18135	0.418881	0.036234	0.157144	15.1586	BLQ	0.0578019	5.44063	0.0337513	4.17609	48.7043	BLQ	BLQ	BLQ	BLQ	0.0605444	0.243029	450.374	BLQ	489.642	323.998	118.787	34.8	9.0039	26.8226	368.379	49.5776	46.4033	80.939	268.006	51.8437	61.6665	88.1087	126.707	73.5141	60.9559	665.182
LUAD	KrasG12D/+; Trp53fl/fl	BLQ	BLQ	1.36982	0.463211	0.0242103	0.128355	15.8866	BLQ	0.046824	3.94113	0.00392006	3.19327	52.2024	BLQ	BLQ	BLQ	BLQ	0.0634322	0.232382	463.375	BLQ	301.917	290.908	126.221	36.3984	5.19114	16.0964	424.954	67.9568	69.4899	114.39	314.933	64.996	57.1219	91.988	144.147	98.4708	66.1313	705.238
LUAD	KrasG12D/+; Trp53fl/fl	BLQ	BLQ	4.64859	0.294347	0.0295936	0.173563	12.6485	BLQ	0.0605579	2.67736	0.0330524	2.13889	60.5562	BLQ	BLQ	BLQ	BLQ	0.0760268	0.227471	512.492	BLQ	213.888	310.472	152.431	39.9063	7.08535	19.8451	603.001	65.2398	85.717	139.51	360.571	68.4334	71.3169	96.1266	129.155	118.247	58.3056	647.991
LUAD	KrasG12D/+; Trp53fl/fl	BLQ	BLQ	3.60622	0.638364	0.0210714	0.122304	9.69456	BLQ	0.0545287	4.02077	0.0500623	7.05722	72.222	BLQ	BLQ	BLQ	BLQ	0.0875339	0.274524	605.566	BLQ	247.713	404.389	201.232	43.3713	9.15255	28.7691	519.977	65.1099	79.988	149.337	397.869	74.4422	103.45	99.3895	143.277	102.673	80.2235	785.03
PDAC	KrasG12D/+; Trp53fl/fl; p48-cre	BLQ	BLQ	5.13627	0.327406	0.0355055	0.204268	17.815	BLQ	0.0625786	2.87811	0.0345184	2.10494	66.4665	BLQ	BLQ	BLQ	BLQ	0.1292	0.276257	649.654	BLQ	213.142	358.741	79.2862	37.9197	7.27274	18.3153	763.289	82.2329	56.2193	83.5022	375.372	70.2733	70.7273	98.7611	127.257	62.2431	43.5284	1055.45
PDAC	KrasG12D/+; Trp53fl/fl; p48-cre	BLQ	BLQ	12.7256	0.33398	0.0159024	1.244	25.273	BLQ	0.412215	5.39549	0.0534605	6.89896	68.7466	BLQ	BLQ	BLQ	BLQ	0.162451	0.38196	806.512	BLQ	287.713	489.694	134.238	39.3753	7.36007	28.8092	599.972	70.2822	64.9514	108.71	351.869	73.1487	98.1053	95.0391	139.468	72.1422	58.4897	1122.23
PDAC	KrasG12D/+; Trp53fl/fl; p48-cre	BLQ	BLQ	4.03929	0.956864	0.0452024	0.622062	19.4444	BLQ	0.124191	7.33245	0.239232	3.45527	79.9164	BLQ	BLQ	BLQ	BLQ	0.0742431	1.2979	1828.53	BLQ	137.105	291.276	2.25384	34.3249	9.10856	23.1954	559.7	65.811	76.8746	162.634	188.851	172.815	77.5983	76.6152	126.414	48.8378	53.3148	1117.21
PDAC	KrasG12D/+; Trp53fl/fl; p48-cre	BLQ	BLQ	5.47493	0.233436	0.0312627	0.344667	12.6876	BLQ	0.0620538	2.70619	0.0392178	2.50461	85.6709	BLQ	BLQ	BLQ	BLQ	0.0633792	0.27758	393.023	BLQ	231.074	388.615	146.835	44.3996	9.23501	26.0824	835.503	69.7007	42.718	70.7775	401.293	58.3435	100.475	115.94	128.387	109.403	60.2621	1423.57
PDAC	KrasG12D/+; Trp53fl/fl; p48-cre	BLQ	BLQ	4.51588	0.945321	0.0353773	0.212469	15.7209	BLQ	0.0349424	4.4944	0.0320827	4.12091	41.0185	BLQ	BLQ	BLQ	BLQ	0.076661	0.301008	594.677	BLQ	288.138	316.656	127.557	29.3755	10.2004	30.191	681.827	73.2867	59.2298	99.1949	322.876	55.5293	80.3689	101.304	104.153	80.1998	57.1035	1167.83
PDAC	KrasG12D/+; Trp53fl/fl; p48-cre	BLQ	BLQ	3.79855	0.970434	0.0232317	0.641191	22.3041	BLQ	0.166623	5.79636	0.0479952	5.80308	71.6675	BLQ	BLQ	BLQ	BLQ	0.0734248	0.375801	533.098	BLQ	313.416	415.95	177.583	45.679	13.5214	36.716	697.153	82.0728	71.455	120.277	415.309	69.3164	124.487	136.381	151.159	107.418	98.9457	1281.14
PDAC	KrasG12D/+; Trp53fl/fl; p48-cre	BLQ	BLQ	5.43486	0.324652	0.0378892	0.738368	19.5079	BLQ	0.264217	4.21871	0.0653361	5.52893	61.6497	BLQ	BLQ	BLQ	BLQ	0.0593278	0.265164	374.042	BLQ	246.061	343.647	149.293	38.0752	8.36856	26.4846	655.324	72.8862	67.0934	119.926	345.087	68.7748	103.648	92.0412	130.427	88.35	65.1863	1046.29
PDAC	KrasG12D/+; Trp53fl/fl; p48-cre	BLQ	BLQ	5.11167	0.247254	0.0331609	0.35606	26.8857	BLQ	0.0881163	3.69885	0.0328254	4.86048	66.8629	BLQ	BLQ	BLQ	BLQ	0.0610956	0.34228	442.963	BLQ	287.755	385.312	160.644	38.4828	11.4388	23.5199	659.045	70.0866	47.2698	78.6027	392.299	59.2344	92.2393	116.497	137.767	62.5732	57.6472	1365.06
PDAC	KrasG12D/+; Trp53fl/fl; p48-cre	BLQ	BLQ	3.82696	0.640979	0.0416092	0.969326	22.8719	BLQ	0.204964	3.24861	0.0661456	3.12488	53.9064	BLQ	BLQ	BLQ	BLQ	0.0553958	0.297515	463.956	BLQ	195.628	282.726	135.137	26.7417	6.13855	18.2479	538.754	64.3395	59.7821	87.1178	316.459	57.7032	68.9224	79.9095	108.127	95.4509	62.1445	875.089
PDAC	KrasG12D/+; Trp53fl/fl; p48-cre	BLQ	BLQ	4.73705	0.43619	0.0273135	0.308546	6.9886	BLQ	0.130813	4.26407	0.0435027	3.96217	114.4	BLQ	BLQ	BLQ	BLQ	0.0714116	0.246334	871.594	BLQ	209.701	464.017	114.536	56.3254	4.58753	14.1951	690.94	100.798	55.1834	93.1282	400.898	102.61	108.412	130.391	208.633	80.6378	54.4133	1409.55
PDAC	KrasG12D/+; Trp53fl/fl; p48-cre	BLQ	BLQ	7.18513	0.326545	0.0282674	0.614115	10.4915	BLQ	0.247674	10.4787	0.0936509	4.92245	65.8897	BLQ	BLQ	BLQ	BLQ	0.126286	0.310025	1266.69	BLQ	198.075	526.984	64.1591	48.7496	7.08023	20.4135	832.373	105.855	78.339	138.623	381.642	104.42	81.3944	118.725	183.169	61.0871	53.0805	900.82
